# Pain neuroscience education on YouTube: a systematic review

**DOI:** 10.1101/492967

**Authors:** Lauren C. Heathcote, Joshua W. Pate, Anna L. Park, Hayley B. Leake, G. Lorimer Moseley, Corey A. Kronman, Molly Fischer, Inge Timmers, Laura E. Simons

## Abstract

**Objectives:** The Internet in general, and YouTube in particular, is now one of the most popular sources of health-related information. Pain neuroscience education has become a primary tool for managing persistent pain, based in part on the discovery that information about pain can change pain. Our objective was to examine the availability, characteristics, and content of YouTube videos providing pain neuroscience education.

**Methods:** We conducted a systematic review of videos on YouTube using the search terms “pain education”, “what is pain”, and “pain brain” in January 2018. Videos were included if they were in English, were under 10 minutes long, and included information on the neuroscience of pain. Videos were coded for i) descriptive characteristics (e.g., number of views, duration on YouTube), ii) source and style, iii) whether or not they addressed seven pre-determined target concepts of pain neuroscience education (e.g., ‘Pain is not an accurate marker of tissue state’), and iv) how engaging they were.

**Results:** We found 106 unique videos that met the inclusion criteria. The videos ranged from having four views to over five million views (*Mdn* = 1163 views), with the three most highly viewed videos accounting for 75% of the total views. Animated videos were much more highly viewed than non-animated videos. Only a small number of videos had been posted by a clearly-identifiable reputable source such as an academic or medical research institution (10%), although a number of videos were posted by healthcare professionals and professional medical societies. For a small number of videos (7%), the source was unclear. We found 17 videos that addressed at least one target concept of pain neuroscience science education, only nine of which were considered to be engaging. The target concept ‘Pain is a brain output’ was considered to be well addressed by the most videos (*N* = 11), followed by ‘Pain is a protector’ (*N* = 10). We found only one video that adequately addressed all seven target concepts of pain neuroscience education.

**Discussion:** YouTube contains a variety of videos that practitioners, patients, and families may view to access pain neuroscience education information. A small portion of these videos addressed one or more target concepts of pain neuroscience education in an engaging manner. It is yet to be determined to what extent patients are able to learn information from these videos, to what extent the videos promote behavior change, and thus to what extent the videos may be useful for clinical practice.
