## Supplementary material for "Pain neuroscience education on YouTube: a systematic review"

### Sheet: Content Coding
		Descriptives										Reviewer 1 - Target Concept Scores							Reviewer 2 - Target Concept Scores							Target Concept Scores Combined								Engagement Scores
Title	URL	Channel	Duration on YouTube (days)	Dislikes	Duration	Likes	View Count (adjusted for duplicates)	Views Per Day	Youtube Category	Video Source	Video Style	1. There are many potential contributors to anyone’s pain	2. We are all bioplastic	3. Pain is not an accurate marker of tissue state	4. Pain education is treatment	5. Pain is a brain output	6. Pain is a protector	7. Pain can become overprotective / sensitised	1. There are many potential contributors to anyone’s pain	2. We are all bioplastic	3. Pain is not an accurate marker of tissue state	4. Pain education is treatment	5. Pain is a brain output	6. Pain is a protector	7. Pain can become overprotective / sensitised	1. There are many potential contributors to anyone’s pain	2. We are all bioplastic	3. Pain is not an accurate marker of tissue state	4. Pain education is treatment	5. Pain is a brain output	6. Pain is a protector	7. Pain can become overprotective / sensitised	GRAND TOTAL	Reviewer 1 - Engagement Score	Reviewer 2 - Engagement Score	Mean Engagement Score	Any 'No, contradicts' codes? (0 = No; 1 = Yes)	Videos that addressed at least one TC very well (i.e., a score of 4/4) and had a >=5/6 engagement score
Tame The Beast - It's time to rethink persistent pain	https://www.youtube.com/watch?v=ikUzvSph7Z4	Tame the Beast - It's time to rethink persistent pain	166	0	00:05:00	96	16767	101.006	Education	Education company	Animation - other	2	2	2	2	2	2	2	2	2	2	2	2	2	2	4	4	4	4	4	4	4	28	3	3	6	0	1
Understanding Pain in less than five minutes	https://www.youtube.com/watch?v=5KrUL8tOaQs	Brainman	1194	215	00:05:00	1995	506825	424.477	Nonprofits & Activism	Education company	Animation - whiteboard	2	2	2	2	2	0	2	2	2	1	2	2	1	2	4	4	3	4	4	1	4	24	3	3	6	0	1
Persistent pain - a bell in a storm	https://www.youtube.com/watch?v=f0BLh40LSvM	Patrick Partington	732	0	00:04:24	7	627	0.856557	People & Blogs	Education company	Animation - other	2	2	2	2	2	2	2	1	1	1	1	1	2	1	3	3	3	3	3	4	3	22	3	2	5	0	1
How does your brain respond to pain? - Karen D. Davis	https://www.youtube.com/watch?v=I7wfDenj6CQ	TED-Ed	1316	318	00:04:58	10441	1496846	1137.42	Education	Education company	Animation - other	2	2	0	2	2	2	2	1	0	1	0	2	2	0	3	2	1	2	4	4	2	18	3	2	5	0	1
Understanding the Complexity of Pain	https://www.youtube.com/watch?v=Zv6RPoVZx9M	Generation Care	378	0	00:08:22	94	10109	26.7434	People & Blogs	Healthcare company	Animation - whiteboard	2	1	2	2	2	0	0	2	0	1	1	2	0	0	4	1	3	3	4	0	0	15	3	2	5	0	1
What Is Pain Video	https://www.youtube.com/watch?v=GF2xhUKxzxY	IMGinDC	1571	0	00:03:10	4	598	0.380649	People & Blogs	Animation/media company	Animation - other	1	1	1	0	2	0	0	1	1	1	0	2	1	1	2	2	2	0	4	1	1	12	3	3	6	0	1
Pain And The Brain- Pain education, big idea, big results	https://www.youtube.com/watch?v=6lSNkvlClGA	Pain And The Brain	1084	0	00:02:31	20	2266	2.09041	People & Blogs	Individual healthcare professional or academic	Animation - whiteboard	1	0	0	2	0	0	0	2	0	1	2	0	0	0	3	0	1	4	0	0	0	8	2	3	5	0	1
How Do Pain Relievers Work? - George Zaidan	https://www.youtube.com/watch?v=9mcuIc5O-DE	TED-Ed	2022	199	00:04:13	11058	1458197	721.166	Education	Education company	Animation - other	1	0	0	0	0	2	0	1	0	0	0	1	2	0	2	0	0	0	1	4	0	7	3	2	5	0	1
Understanding Pain: Brainman chooses	https://www.youtube.com/watch?v=jIwn9rC3rOI	Brainman	1193	5	00:02:30	176	53178	44.575	Nonprofits & Activism	Education company	Animation - whiteboard	2	0	0	0	0	0	0	2	0	1	2	0	0	0	4	0	1	2	0	0	0	7	3	3	6	0	1
KORT Downtown Physical Therapy -- Explaining Pain to Change Pain	https://www.youtube.com/watch?v=3jHSBTytHto	laura krueger	391	0	00:05:53	0	14	0.0358056	People & Blogs	News Broadcaster	Live action (interview)	1	1	2	2	1	2	1	2	2	2	2	2	2	2	3	3	4	4	3	4	3	24	1	2	3	0	0
Explain pain education	https://www.youtube.com/watch?v=TzSjlQo8VYg	Caroline Kiley	125	0	00:04:38	0	6	0.048	People & Blogs	Unclear	Live action (talk to camera)	1	2	2	2	1	1	2	1	1	2	2	2	2	2	2	3	4	4	3	3	4	23	0	2	2	0	0
Keeping the Window of Improvement Open - Patient Education and Pain Science	https://www.youtube.com/watch?v=xE4cJvwMNvY	Modern Manual Therapy	686	0	00:05:26	36	3405	4.96356	Education	Healthcare company	Animation - whiteboard	1	1	2	0	0	2	1	2	2	2	1	2	2	2	3	3	4	1	2	4	3	20	2	2	4	0	0
Overcome Pain Self Management Education Facilitation Video 1 Introduction	https://www.youtube.com/watch?v=cx0ef9EZJKQ	Neil Pearson	1054	0	00:08:03	1	62	0.0588235	People & Blogs	Education company	Live action (talk to camera)	2	1	2	2	2	2	1	1	0	2	1	0	2	0	3	1	4	3	2	4	1	18	2	1	3	0	0
Understanding Chronic Pain	https://www.youtube.com/watch?v=7DeWPLPejoM	goalistics	2641	20	00:08:54	174	38623	14.6244	Education	Healthcare company	Still images	2	1	2	2	2	2	1	2	0	2	1	1	0	0	4	1	4	3	3	2	1	18	2	0	2	0	0
Break The Pain Habit - A health education program for PAIN-FREE life	https://www.youtube.com/watch?v=7u-cYOFt1ew	BreakThePainHabit	1907	0	00:06:05	2	299	0.156791	Education	Healthcare company	Live action (talk to camera)	1	1	1	2	0	0	1	1	1	1	1	2	2	2	2	2	2	3	2	2	3	16	1	1	2	0	0
Explain Pain Posters	https://www.youtube.com/watch?v=EvHwhOvVj9A	Neuro Orthopaedic Institute NOI	2972	0	00:05:03	18	10290	3.46231	Education	Healthcare company	Live action (talk to camera)	0	0	1	1	0	1	1	2	1	1	2	2	2	2	2	1	2	3	2	3	3	16	1	2	3	0	0
Stanford's Beth Darnall, PhD on Pain Catastrophizing	https://www.youtube.com/watch?v=fnNAF4EPFzc	Stanford Pain Medicine	889	4	00:06:53	23	1716	1.93026	Education	Academic or research institution	Live action (talk to camera)	1	1	1	2	1	0	2	1	1	1	1	1	1	2	2	2	2	3	2	1	4	16	1	1	2	0	0
Education and the challenges to chronic pain: Andrea Polli at TEDxBathUniversity	https://www.youtube.com/watch?v=rapCJGuCZ5k	TEDx Talks	1747	2	00:08:57	28	2714	1.55352	Education	Education company	Live action (lecture)	1	0	2	1	1	2	2	1	0	0	2	0	2	1	2	0	2	3	1	4	3	15	1	2	3	0	0
6 Explaining Chronic Pain with Details.mov	https://www.youtube.com/watch?v=FCq7iTcfY_c	Neil Pearson	2188	1	00:03:23	17	3509	1.60375	Education	Individual healthcare professional or academic	Combined (live action, still image)	2	2	0	0	1	1	0	2	0	1	0	1	2	2	4	2	1	0	2	3	2	14	2	1	3	0	0
Pain Lives in the Brain	https://www.youtube.com/watch?v=AlYfOOVzRMw	TheFitnessEvolved	805	0	00:04:53	0	25	0.0310559	Film & Animation	Healthcare company	Live action (talk to camera)	2	2	2	2	2	0	1	1	1	0	0	1	0	0	3	3	2	2	3	0	1	14	1	0	1	1	0
"No Brain, No Pain" A Student Performance from SAAS In The City 2015	https://www.youtube.com/watch?v=FVFv2OtNvkU	Seattle Academy- SAAS	1070	0	00:06:42	1	376	0.351402	Education	Academic or research institution	Live action (role play)	1	0	2	0	1	0	0	1	1	2	1	2	1	1	2	1	4	1	3	1	1	13	1	2	3	0	0
Chronic Pain: A Disease of the Brain?	https://www.youtube.com/watch?v=5OaHjUllZEQ	PAINWeek	273	0	00:06:56	8	587	2.15018	Education	Professional society	Live action (interview)	1	2	2	0	2	0	2	1	2	0	0	1	0	0	2	4	2	0	3	0	2	13	1	1	2	0	0
Elliot Krane: The mystery of chronic pain	https://www.youtube.com/watch?v=J6--CMhcCfQ	TED	2426	21	00:08:29	1335	125289	51.6443	Science & Technology	Education company	Live action (lecture)	0	2	2	1	2	1	2	0	1	1	0	0	0	1	0	3	3	1	2	1	3	13	3	2	5	0	0
Introduction To Up Pain Down Pain Good Brain Bad Brain	https://www.youtube.com/watch?v=qQhb1l3iBAE	COPE with Pain	428	0	00:04:31	1	314	0.733645	Comedy	Healthcare company	Animation - whiteboard	1	0	1	1	2	2	2	0	0	1	0	1	1	1	1	0	2	1	3	3	3	13	2	2	4	0	0
The Brain In Pain - Live a Pain-Free Life - Dr. Joe Tatta	https://www.youtube.com/watch?v=4HzoyPgDXE8	Joe Tatta, DPT, CNS	600	0	00:04:27	0	1169	1.94833	People & Blogs	Individual healthcare professional or academic	Live action (talk to camera)	2	0	1	0	2	1	0	2	0	1	0	2	1	0	4	0	2	0	4	2	0	12	2	2	4	0	0
Basic Pain Transmission	https://www.youtube.com/watch?v=_ezwUM0AEN8	Michael Bentley	2294	5	00:06:23	99	42593	18.5671	Education	Unclear	Still images	1	0	0	0	1	1	1	1	0	1	0	2	1	2	2	0	1	0	3	2	3	11	1	1	2	0	0
How Pain Education Can Help Chronic Pain Suffers - Dr Michelle Smith	https://www.youtube.com/watch?v=KnOxep5-As4	Trey Rigert	964	0	00:07:30	3	131	0.135892	Education	Healthcare company	Live action (talk to camera)	2	1	1	1	2	0	0	2	0	0	2	0	0	0	4	1	1	3	2	0	0	11	1	1	2	0	0
Pain and Exercise. The science of WHY.	https://www.youtube.com/watch?v=h0kxEkUKOF8	Sport Science Collective	332	0	00:06:22	5	418	1.25904	People & Blogs	Education company	Animation - whiteboard	1	0	1	0	1	1	0	2	1	2	0	2	0	0	3	1	3	0	3	1	0	11	3	2	5	0	0
The Brain in Pain	https://www.youtube.com/watch?v=betovdKRdac	PAINWeek	880	0	00:03:17	2	391	0.444318	Education	Professional society	Live action (interview)	2	1	1	1	2	0	0	2	0	0	0	2	0	0	4	1	1	1	4	0	0	11	2	2	4	0	0
Using Mindfulness to Change the Brain: A Different Way to Deal with Pain	https://www.youtube.com/watch?v=MC4J7Vzn_EM	NICABM	1406	1	00:04:29	48	8573	6.09744	Education	Professional society	Combined (live action, still image)	1	2	1	2	1	1	0	1	1	0	0	1	0	0	2	3	1	2	2	1	0	11	2	1	3	0	0
WHAT CAUSES CHRONIC PAIN?	https://www.youtube.com/watch?v=n2ZQ_MlVVRw	Dr. Stephen Stokes DC	165	0	00:07:25	3	117	0.709091	People & Blogs	Individual healthcare professional or academic	Combined (live action, still image)	0	1	2	0	2	1	2	0	1	1	0	0	0	1	0	2	3	0	2	1	3	11	1	2	3	0	0
Hypnosis, Your Brain And Pain.wmv	https://www.youtube.com/watch?v=BtIxHaBWxIM	Tony Warren	2322	0	00:08:53	0	260	0.111972	Education	Individual healthcare professional or academic	Live action (talk to camera)	0	2	1	1	2	2	2	0	0	0	0	0	0	0	0	2	1	1	2	2	2	10	2	0	2	0	0
Treating Chronic Pain with Brain Based Therapy due to an Over Firing Mesencephalon	https://www.youtube.com/watch?v=oN3dwkeQ-bI	AskDrRoney	2709	0	00:05:51	2	986	0.363972	Science & Technology	Individual healthcare professional or academic	Live action (talk to camera)	1	1	0	0	1	0	0	1	1	1	0	2	0	2	2	2	1	0	3	0	2	10	1	1	2	0	0
Using Brain Imaging to Understand Pain: An Interview with Dr. Karen Davis	https://www.youtube.com/watch?v=aPmOXaprqrI	Erinn A	467	0	00:04:41	4	456	0.976445	People & Blogs	Education Company	Animation - whiteboard	1	0	2	0	2	0	1	1	0	1	0	2	0	0	2	0	3	0	4	0	1	10	2	2	4	0	0
Blue Sky Science: What is pain tolerance?	https://www.youtube.com/watch?v=W2BrK538Ah8	Blue Sky Science	185	0	00:03:07	0	132	0.713514	Science & Technology	Academic or research institution	Live action (interview)	1	0	0	0	2	1	0	2	0	0	0	2	1	0	3	0	0	0	4	2	0	9	2	2	4	1	0
Is pain a case of mind over matter? - courtesy Ten News	https://www.youtube.com/watch?v=yaFwKEs9xv0	University of South Australia	2440	2	00:01:38	30	12337	5.05615	Science & Technology	News broadcaster	Live action (interview)	1	0	0	0	2	0	1	0	1	1	0	2	0	1	1	1	1	0	4	0	2	9	2	2	4	0	0
UCLA News|Week: Pain and the mind-brain-body link	https://www.youtube.com/watch?v=yRhjZDqEYR8	UCLA	2399	0	00:04:31	3	1294	0.539391	Science & Technology	Academic or research institution	Combined (live action, still image)	1	0	0	1	1	0	1	1	1	1	0	2	0	0	2	1	1	1	3	0	1	9	1	2	3	0	0
Brain Awareness Video Contest: Pain And The Brain	https://www.youtube.com/watch?v=gpxx7UROmdU	BrainFacts.org	489	0	00:04:32	7	1295	2.64826	Science & Technology	Education company	Animation - other	1	0	0	0	2	1	0	0	0	0	0	2	2	0	1	0	0	0	4	3	0	8	1	1	2	1	0
Pain Education: Part I	https://www.youtube.com/watch?v=jsRSIvwpZIE	Team Chiropractic and Rehabilitation	517	0	00:04:06	0	43	0.0831721	Film & Animation	Healthcare company	Animation - whiteboard	1	0	0	0	0	1	0	2	0	0	0	0	2	2	3	0	0	0	0	3	2	8	2	2	4	0	0
Pain is a Protector	https://www.youtube.com/watch?v=wWv6ZL6dVVk	Project Physio	269	0	00:02:13	5	67	0.249071	People & Blogs	Healthcare company	Live action (talk to camera)	0	0	1	0	0	2	0	0	0	2	1	0	2	0	0	0	3	1	0	4	0	8	1	2	3	0	0
Pain Management | What happens in the brain when I feel pain?	https://www.youtube.com/watch?v=qbY7uix2ZS0	Cincinnati Children's	1294	0	00:01:58	5	1526	1.17929	Nonprofits & Activism	Academic or research institution	Live action (talk to camera)	1	0	1	0	1	0	0	1	1	1	0	2	0	0	2	1	2	0	3	0	0	8	2	2	4	0	0
Stanford's Sean Mackey, MD, PhD, on "What is Pain?"	https://www.youtube.com/watch?v=4qBJXiu_QNk	Stanford Pain Medicine	672	1	00:03:09	10	2171	3.23065	Science & Technology	Academic or research institution	Live action (talk to camera)	0	0	0	0	0	2	0	2	0	1	0	0	2	1	2	0	1	0	0	4	1	8	2	2	4	0	0
The Home Security System for Pain Education	https://www.youtube.com/watch?v=AMM9-YPW21g	Zac Cupples	1391	0	00:04:17	6	512	0.368081	Sports	Individual healthcare professional or academic	Live action (talk to camera)	0	0	0	0	1	1	2	0	0	0	1	0	2	1	0	0	0	1	1	3	3	8	1	0	1	0	0
An Introduction to Pain Pathways and Mechanisms	https://www.youtube.com/watch?v=i5V_q7XqQN8	UCLCentreforAnaesthesia	1510	7	00:09:05	255	49602	32.849	Education	Academic or research institution	Still images	1	0	0	0	2	2	0	1	0	0	0	0	1	0	2	0	0	0	2	3	0	7	1	1	2	0	0
APTEI: Pain Education #2/ Explaining Radiological Findings	https://www.youtube.com/watch?v=qooDUPfmMuY	APTEI	492	0	00:03:08	8	1091	2.21748	Education	Education company	Live action (role play)	0	0	2	0	1	0	0	0	2	1	1	0	0	0	0	2	3	1	1	0	0	7	2	1	3	0	0
Christina Chronic Pain Education	https://www.youtube.com/watch?v=bMlKprf9vk0	Katelynn Kostelecky	94	0	00:01:58	0	9	0.0957447	People & Blogs	Individual Student	Live action (role play)	0	0	1	0	0	0	1	0	1	1	0	1	1	1	0	1	2	0	1	1	2	7	1	2	3	0	0
Chronic Pain in the Brain-Gut Axis	https://www.youtube.com/watch?v=v7e8EBCf1jU	Quebec Pain Research Network - Rí©seau quí©bí©cois de recherche sur la douleur	1352	0	00:06:00	12	1156	0.85503	People & Blogs	Academic or research institution	Animation - other	1	1	0	0	1	0	1	0	1	0	0	2	0	0	1	2	0	0	3	0	1	7	2	3	5	0	0
How does your brain respond to pain? - Karen D. Davis	https://www.youtube.com/watch?v=Bb9oUuafb7A	Truth News Compilation	123	0	00:07:52	0	14	0.113821	News & Politics	News broadcaster	Live action (interview)	1	1	1	0	1	0	2	0	0	0	0	0	0	1	1	1	1	0	1	0	3	7	0	1	1	0	0
Pain Pathway	https://www.youtube.com/watch?v=JK46PB6229I	2will physiotherapy and pain management clinic	663	9	00:04:10	66	22761	34.3303	People & Blogs	Healthcare company	Combined (live action, still image)	1	0	0	1	0	0	0	1	1	1	0	1	0	1	2	1	1	1	1	0	1	7	1	1	2	0	0
The Science of Heartbreak	https://www.youtube.com/watch?v=lGglw8eAikY	AsapSCIENCE	1580	1322	00:02:48	68175	5307048	3358.89	Science & Technology	Education company	Animation - whiteboard	0	0	1	0	0	0	0	1	0	1	0	1	2	1	1	0	2	0	1	2	1	7	3	3	6	0	0
Pain education	https://www.youtube.com/watch?v=M162lg-DDY0	Eric Drake	109	0	00:03:38	0	9	0.0825688	People & Blogs	Individual Student	Live action (role play)	0	0	0	0	1	1	0	0	0	1	0	1	1	1	0	0	1	0	2	2	1	6	1	1	2	0	0
Pain is Felt In the Brain with Dr Paul Canali äóñ Series 2-2	https://www.youtube.com/watch?v=f40SUIFH774	Jim Fazio	1579	0	00:09:54	1	162	0.102597	Education	Individual healthcare professional or academic	Live action (interview)	1	1	1	0	2	0	1	0	0	0	0	0	0	0	1	1	1	0	2	0	1	6	0	0	0	0	0
SomaSimple Moderators' Consensus on pain	https://www.youtube.com/watch?v=AU5ePyWaurw	wstewart00	2662	0	00:03:34	8	900	0.338092	Education	Unclear	Still images	1	0	2	0	1	0	0	1	0	1	0	0	0	0	2	0	3	0	1	0	0	6	0	0	0	0	0
Teaching People About Pain Video: Adriaan Louw | MedBridge	https://www.youtube.com/watch?v=LO1hg2ya3Js	MedBridge	1056	1	00:03:00	14	5091	4.82102	Education	Education company	Live action (role play)	0	0	0	0	1	1	0	0	0	0	0	2	2	0	0	0	0	0	3	3	0	6	2	1	3	0	0
Ted Talks - A look into the brain using fMRI for chronic pain patients	https://www.youtube.com/watch?v=BaqDtYEvb7w	Dr. Ashraf Hanna	987	0	00:03:57	16	2148	2.17629	People & Blogs	Education company	Live action (lecture)	0	1	0	0	1	0	0	1	0	0	0	1	1	1	1	1	0	0	2	1	1	6	2	2	4	0	0
Trigger Points - Understanding Amplified Pain	https://www.youtube.com/watch?v=yuUpzfjFqM4	Niel Asher Education	222	0	00:04:11	10	258	1.16216	Education	Education company	Live action (talk to camera)	0	0	2	0	0	0	0	0	0	1	0	1	1	1	0	0	3	0	1	1	1	6	1	1	2	0	0
5 Explaining Chronic Pain in 1 Minute.mov	https://www.youtube.com/watch?v=gh-V6gMGzmc	Neil Pearson	2188	0	00:00:41	4	1951	0.891682	Education	Individual healthcare professional or academic	Combined (live action, still image)	1	0	0	1	0	0	1	0	0	0	1	1	0	0	1	0	0	2	1	0	1	5	1	2	3	0	0
Neck Pain Relief Through Neuroplasticity - How To Rewire Your Brain	https://www.youtube.com/watch?v=Nj-LUgG51FA	posturedoc	2676	3	00:08:10	10	3093	1.15583	Howto & Style	Individual healthcare professional or academic	Live action (talk to camera)	0	2	0	1	1	0	0	0	1	0	0	0	0	0	0	3	0	1	1	0	0	5	1	1	2	0	0
Pain in the brain	https://www.youtube.com/watch?v=cAz6IWQEcPU	Science Museum	1882	0	00:03:25	4	1338	0.710946	Science & Technology			1	1	0	0	0	0	0	1	0	0	0	2	0	0	2	1	0	0	2	0	0	5	2	2	4	0	0
Pain is in the Brain!	https://www.youtube.com/watch?v=n8y04SrkEZU	vwill24doc	3739	13	00:01:50	102	103118	27.579	People & Blogs	Unclear	Animation - other	1	0	0	0	1	0	0	1	0	1	0	1	0	0	2	0	1	0	2	0	0	5	2	2	4	0	0
Reduced Cortical Thickness of Brain Areas Involved in Pain...	https://www.youtube.com/watch?v=Us642kmgT3U	AmerGastroAssn	2118	0	00:05:03	0	388	0.183192	Education	Professional society	Live action (talk to camera)	0	0	1	0	0	0	1	1	1	0	0	1	0	0	1	1	1	0	1	0	1	5	0	0	0	0	0
The Pain Pathway	https://www.youtube.com/watch?v=CM_aM-0uVOM	Jackson5Medicine	1407	14	00:04:42	216	54329	38.6134	Education	Individual Student	Still images	1	0	0	0	1	0	0	1	0	0	0	2	0	0	2	0	0	0	3	0	0	5	1	1	2	0	0
The Physiology of Pain Part 1	https://www.youtube.com/watch?v=jaxosqy467M	Dolsieatc	1963	6	00:08:11	23	16779	8.54763	Education	Individual healthcare professional or academic	Still images	0	0	1	0	1	2	0	0	0	0	0	0	1	0	0	0	1	0	1	3	0	5	0	0	0	0	0
What is PAIN? What does PAIN mean? PAIN meaning, definition, explanation & pronunciation	https://www.youtube.com/watch?v=2lN4T6UOgIk	The Audiopedia	755	0	00:02:07	0	402	0.53245	Education	Education Company	Animation - other	1	0	1	0	0	1	1	0	0	1	0	0	0	0	1	0	2	0	0	1	1	5	0	0	0	0	0
Z-Health Performance: Pain Lives In The Brain	https://www.youtube.com/watch?v=3kXnfAoqryE	ZHealthVideos	2294	0	00:03:47	39	8159	3.55667	Education	Education company	Live action (talk to camera)	0	0	1	1	1	0	0	0	0	0	0	2	0	0	0	0	1	1	3	0	0	5	1	2	3	0	0
APTEI: Pain education #1/ All pain is in the brain	https://www.youtube.com/watch?v=uEMnvKnWEME	APTEI	493	0	00:02:11	7	1184	2.40162	Education	Education company	Live action (role play)	0	0	0	0	1	0	0	0	0	0	2	1	0	0	0	0	0	2	2	0	0	4	2	2	4	0	0
Brain Health: #1: Chronic Pain and Depression	https://www.youtube.com/watch?v=vBdG7-ONGy4	Beyer Natural Health Solutions	1265	0	00:03:35	0	150	0.118577	Education	Healthcare company	Live action (talk to camera)	1	0	0	0	2	0	0	1	0	0	0	0	0	0	2	0	0	0	2	0	0	4	1	1	2	0	0
Changing Our Minds About Pain (1B)	https://www.youtube.com/watch?v=fZUm7W_tGmU	Patrick Partington	559	0	00:03:16	0	26	0.0465116	People & Blogs	Individual healthcare professional or academic	Combined (live action, still image)	0	0	0	0	0	0	0	0	0	2	0	1	1	0	0	0	2	0	1	1	0	4	0	1	1	0	0
How Pain Works Animation - Pain Sensation Pathway and Brain Respond to Pain Video - Nervous System	https://www.youtube.com/watch?v=0oWgsIa1Hv0	AniMed	672	2	00:01:02	12	4601	6.84673	Education	Education company	Animation - other	0	0	0	0	0	1	0	0	0	0	0	1	2	0	0	0	0	0	1	3	0	4	2	3	5	1	0
New Brain Mapping Techniques Could Ease Chronic Pain	https://www.youtube.com/watch?v=9sMAou8Xt7o	VOA News	994	0	00:02:57	5	865	0.870221	News & Politics	News broadcaster	Live action (interview)	1	0	0	0	1	0	0	1	0	0	0	1	0	0	2	0	0	0	2	0	0	4	2	1	3	0	0
Pain Science Education & Back Resets | All Care PT Brooklyn & Miami | Pain-Free Maverick	https://www.youtube.com/watch?v=0EsoM7g-h-s	Allcare Physical Therapy in Midwood Brooklyn	522	0	00:01:37	2	46	0.0881226	People & Blogs	Healthcare company	Combined (live action, still image)	0	0	0	1	2	0	0	0	0	0	0	1	0	0	0	0	0	1	3	0	0	4	1	1	2	1	0
Why brain doesn't feel pain	https://www.youtube.com/watch?v=q-Fb51cugm4	romel andoy	428	0	00:04:21	5	176	0.411215	Education	Unclear	Live action (talk to camera)	0	0	0	0	1	0	0	1	0	0	0	1	1	0	1	0	0	0	2	1	0	4	0	0	0	0	0
A shocking tale - Analogy on neuropathic pain : Pain Education	https://www.youtube.com/watch?v=qmsNclnU6Ow	Medical Theatre	1754	2	00:04:27	6	122	0.0695553	Education	Education company	Live action (role play)	0	0	0	0	0	0	0	0	0	1	0	1	0	1	0	0	1	0	1	0	1	3	2	0	2	0	0
Brain Based Therapy. Fibromyalgia, Chronic Pain. Montose, Ca. Chiropractor	https://www.youtube.com/watch?v=BLYGMGhvCgA	Dr. Bryan Haas D.C.	3178	0	00:03:42	5	3699	1.16394	People & Blogs	Individual healthcare professional or academic	Still images	0	1	0	0	0	0	0	0	1	0	0	1	0	0	0	2	0	0	1	0	0	3	0	0	0	0	0
Brainworks Instructional Video: The Pain Cycle	https://www.youtube.com/watch?v=uSBP9fXX6Tk	BrainworksRehab	2826	1	00:03:55	5	1922	0.680113	Education	Healthcare company	Still images	1	0	0	0	0	0	0	1	0	1	0	0	0	0	2	0	1	0	0	0	0	3	0	1	1	0	0
Dr Grinstead On Chronic Pain and the Hijacked Brain	https://www.youtube.com/watch?v=WLmWYB74s-o	DrStephen Grinstead	1586	1	00:02:35	3	257	0.162043	Education	Individual healthcare professional or academic	Live action (talk to camera)	0	0	0	0	0	0	0	0	1	0	1	1	0	0	0	1	0	1	1	0	0	3	1	1	2	0	0
Pain and the Brain	https://www.youtube.com/watch?v=hhBy2XudKL4	Shaw Science Partners	881	0	00:03:09	2	549	0.623156	Science & Technology	Education company	Animation - other	0	0	0	0	2	0	0	0	0	0	0	1	0	0	0	0	0	0	3	0	0	3	2	1	3	1	0
Pain Modulation	https://www.youtube.com/watch?v=OHuqVU6nFAs	Dolsieatc	1963	4	00:08:56	21	8286	4.22109	Education	Individual healthcare professional or academic	Still images	1	0	0	0	2	0	0	0	0	0	0	0	0	0	1	0	0	0	2	0	0	3	0	0	0	0	0
Phil Austin PhD, Osteopath - How the brain inhibits pain	https://www.youtube.com/watch?v=aOhJ9UaBUwA	Elevate Sydney CBD Clinic	343	0	00:02:34	1	361	1.05248	Education	Healthcare company	Live action (interview)	0	0	0	0	0	0	0	2	0	0	0	0	0	1	2	0	0	0	0	0	1	3	1	2	3	1	0
Walter McKone Osteopath: Pain isnäó»t in the brain.	https://www.youtube.com/watch?v=mSCi6sIk9As	Walter McKone	2	0	00:00:43	1	6	3	Education	Individual healthcare professional or academic	Live action (talk to camera)	0	0	1	0	0	0	0	1	0	1	0	0	0	0	1	0	2	0	0	0	0	3	2	2	4	1	0
Brain Controls Pain: ScienCentral News Video	https://www.youtube.com/watch?v=FHCkgytCRis	sciencentral	4150	2	00:01:30	50	25064	6.03952	Science & Technology	Education Company	Live action (interview)	0	0	0	0	1	0	0	0	1	0	0	0	0	0	0	1	0	0	1	0	0	2	2	1	3	0	0
Brain Scan Database Aims to Accelerate Chronic Pain Research	https://www.youtube.com/watch?v=oioRekJMN1A	VOA News	1523	0	00:03:11	2	309	0.202889	News & Politics	News broadcaster	Live action (interview)	0	0	0	0	1	0	0	0	0	0	0	1	0	0	0	0	0	0	2	0	0	2	1	1	2	0	0
Pain and Your Brain: How to Increase Productivity and Decrease Pain	https://www.youtube.com/watch?v=HVSv9S59L1A	ZHealthPerformance	1431	0	00:03:25	4	1731	1.20964	People & Blogs	Education company	Live action (talk to camera)	0	0	0	0	0	0	0	1	0	0	0	1	0	0	1	0	0	0	1	0	0	2	1	1	2	0	0
Pain Perception and the Human Brain	https://www.youtube.com/watch?v=3VBOTYq2E8c	Firelight Media LLC	2456	10	00:01:55	613	220232	89.671	Entertainment	Animation/media company	Animation - other	0	0	0	0	1	0	0	0	0	0	0	0	0	1	0	0	0	0	1	0	1	2	2	0	2	0	0
The Weird Effect Of Pain On The Brain	https://www.youtube.com/watch?v=cqhwkBSzhd4	Seeker	1185	61	00:02:19	1714	69460	58.616	Science & Technology	Education Company	Live action (talk to camera)	1	0	0	0	0	0	0	0	0	0	0	0	0	1	1	0	0	0	0	0	1	2	2	3	5	0	0
TRAIN YOU BRAIN , TAME YOUR PAIN using EMDR	https://www.youtube.com/watch?v=kMwLWsxSZgA	Michele Berg	252	0	00:03:16	0	72	0.285714	People & Blogs	Individual healthcare professional or academic	Live action (talk to camera)	0	1	0	0	0	0	0	0	1	0	0	0	0	0	0	2	0	0	0	0	0	2	0	1	1	0	0
What is Pain?	https://www.youtube.com/watch?v=CvXqkeXuuQM	IllumiNutri	1885	0	00:02:35	3	1276	0.676923	Education	Healthcare company	Live action (talk to camera)	0	0	0	0	0	0	0	1	0	1	0	0	0	0	1	0	1	0	0	0	0	2	1	2	3	0	0
Brain Awareness Video Contest: The Sense of Pain -- Explained	https://www.youtube.com/watch?v=5LMIkczysHA	BrainFacts.org	489	0	00:01:30	1	241	0.492843	Science & Technology	Education company	Combined (live action, still image)	0	0	0	0	0	1	0	0	0	0	0	0	0	0	0	0	0	0	0	1	0	1	2	3	5	1	0
Central Nervous System Mechanisms of Pain Modulation	https://www.youtube.com/watch?v=FbJF8gijf8E	Firelight Media LLC	2456	18	00:01:54	507	217492	88.5554	Entertainment	Animation/media company	Animation - other	0	0	0	0	0	0	0	0	0	0	0	1	0	0	0	0	0	0	1	0	0	1	2	0	2	0	0
Introduction To the Gate Control of Pain	https://www.youtube.com/watch?v=ayoOXSjJ1nM	COPE with Pain	428	10	00:02:04	78	29750	69.5093	Comedy	Healthcare company	Animation - whiteboard	1	0	0	0	0	0	0	0	0	0	0	0	0	0	1	0	0	0	0	0	0	1	1	3	4	1	0
Myofascial Pain Syndrome and Trigger Points Treatments, Animation.	https://www.youtube.com/watch?v=QY9ePL690Dk	Alila Medical Media	1323	103	00:03:50	3290	653647	494.064	Education	Education company	Animation - other	0	0	0	0	0	0	0	1	0	0	0	0	0	0	1	0	0	0	0	0	0	1	0	1	1	1	0
Pain and Gate Control	https://www.youtube.com/watch?v=hw1831DJjps	Atlanta CEO Council	1231	0	00:03:08	62	8819	7.16409	People & Blogs	Professional society	Live action (talk to camera)	0	0	0	0	0	0	0	0	0	0	0	0	1	0	0	0	0	0	0	1	0	1	2	1	3	1	0
Pain Control Theories	https://www.youtube.com/watch?v=CQCQyHMu04s	Nicolas Merritt	452	1	00:08:17	29	4757	10.5243	Film & Animation	Unclear	Screencast	0	0	0	0	1	0	0	0	0	0	0	0	0	0	0	0	0	0	1	0	0	1	0	0	0	0	0
Pain Gating Theory	https://www.youtube.com/watch?v=QR5FYag58Oc	NeuroDocUniverse	2393	26	00:07:01	431	155363	64.9239	Education	Individual healthcare professional or academic	Screencast	0	0	0	0	1	0	0	0	0	0	0	0	0	0	0	0	0	0	1	0	0	1	2	0	2	0	0
Pain Spread from the Brain?	https://www.youtube.com/watch?v=V4wFjK774CA	Dr. Zulfiquar Ahmed	147	0	00:03:02	1	116	0.789116	Education	Individual healthcare professional or academic	Still images	0	1	0	0	0	0	0	0	0	0	0	0	0	0	0	1	0	0	0	0	0	1	0	0	0	0	0
Siteman Education Series - Cancer Pain	https://www.youtube.com/watch?v=I1w9TrMpHMg	Siteman Cancer Center	397	0	00:02:41	0	93	0.234257	Science & Technology	Academic or research institution	Still images	0	0	0	0	0	0	0	1	0	0	0	0	0	0	1	0	0	0	0	0	0	1	2	1	3	0	0
VLOG 3 brain wellness and pain management	https://www.youtube.com/watch?v=jmyEpfCu20A	MrWillp3074	93	0	00:03:37	0	4	0.0430108	Comedy	Unclear	Live action (talk to camera)	0	0	0	0	0	0	0	1	0	0	0	0	0	0	1	0	0	0	0	0	0	1	0	0	0	0	0
What is pain? - Dr. Senthil K Vijayan	https://www.youtube.com/watch?v=z9k74A1y6os	Doctors' Circle - Ask Doctors. Free Video Answers.	874	0	00:02:15	11	1003	1.1476	Howto & Style	Education company	Live action (interview)	0	0	0	0	0	0	0	1	0	0	0	0	0	0	1	0	0	0	0	0	0	1	1	1	2	0	0
[Education Series] Back Pain, Neck Pain, Carpal Tunnel, Numbness in Arms Hands, Sciatica	https://www.youtube.com/watch?v=s-OHGfOGYoI	uppercervicalhawaii	1557	0	00:02:32	2	896	0.575466	People & Blogs	Healthcare company	Live action (talk to camera)	0	0	0	0	0	0	0	0	0	0	0	0	0	0	0	0	0	0	0	0	0	0	0	2	2	1	0
2015 UCLA HCI Symposium: Overcoming the Pain in Your Brain by Barbara Oakley	https://www.youtube.com/watch?v=MZKgI0FVmMU	HealthyUCLA	705	0	00:07:57	3	127	0.180142	Education	Academic or research institution	Live action (lecture)	0	0	0	0	0	0	0	0	0	0	0	0	0	0	0	0	0	0	0	0	0	0	0	1	1	0	0
2-Minute Neuroscience: Pain and the Anterolateral System	https://www.youtube.com/watch?v=gcOqv0uzyAQ	Neuroscientifically Challenged	907	7	00:02:04	325	43559	48.0254	Science & Technology	Individual healthcare professional or academic	Animation - whiteboard	0	0	0	0	0	0	0	0	0	0	0	0	0	0	0	0	0	0	0	0	0	0	2	1	3	1	0
A fiery Tale - An analogy on pathway of nociceptive pain : Pain Education	https://www.youtube.com/watch?v=2x0WL8se0NQ	Medical Theatre	1754	0	00:02:19	3	658	0.375143	Education	Education company	Live action (role play)	0	0	0	0	0	0	0	0	0	0	0	0	0	0	0	0	0	0	0	0	0	0	1	2	3	1	0
A scary tale - An analogy on the clinical features of acute pain : Pain education	https://www.youtube.com/watch?v=yw9I6JRlAyY	Medical Theatre	1828	0	00:02:30	3	166	0.0908096	Education	Education company	Live action (role play)	0	0	0	0	0	0	0	0	0	0	0	0	0	0	0	0	0	0	0	0	0	0	0	1	1	0	0
Pain & Opiates 3D Animation	https://www.youtube.com/watch?v=paAzzwZi3vk	denny both	2653	113	00:04:07	272	162006	61.0652	Science & Technology	Animation/media company	Animation - other	0	0	0	0	0	0	0	0	0	0	0	0	0	0	0	0	0	0	0	0	0	0	0	0	0	1	0
What is occipital neuralgia? London Pain Clinic	https://www.youtube.com/watch?v=7OnnS4cGL6Y	London Pain Clinic	615	3	00:02:27	89	26614	43.2748	People & Blogs	Healthcare company	Live action (interview)	0	0	0	0	0	0	0	0	0	0	0	0	0	0	0	0	0	0	0	0	0	0	1	1	2	1	0
Your Brain on Yoga: #2 Pain Relief	https://www.youtube.com/watch?v=2KOlBWEyodA	Beyer Natural Health Solutions	396	0	00:02:40	0	47	0.118687	Education	Healthcare company	Live action (talk to camera)	0	0	0	0	0	0	0	0	0	0	0	0	0	0	0	0	0	0	0	0	0	0	0	2	2	1	0

### Sheet: Key
Target Concepts				Engagement
Code	Score			Code	Score
Yes, very well	2			Extremely Engaging	3
Yes, but not very well	1			Somewhat Engaging	2
No, absent	0			Somewhat Boring	1
No, contradicts	0			Extremely Boring	0
